# Alternative splicing across the *C. elegans* nervous system

**DOI:** 10.1101/2024.05.16.594567

**Authors:** Alexis Weinreb, Erdem Varol, Alec Barrett, Rebecca M. McWhirter, Seth R. Taylor, Isabel Courtney, Manasa Basavaraju, Abigail Poff, John A. Tipps, Becca Collings, The CeNGEN Consortium, Smita Krishnaswamy, David M. Miller, Marc Hammarlund

## Abstract

Alternative splicing is a key mechanism that shapes neuronal transcriptomes, helping to define neuronal identity and modulate function. Here, we present an atlas of alternative splicing across the nervous system of *Caenorhabditis elegans*. Our analysis identifies novel alternative splicing in key neuronal genes such as *unc-40*/DCC and *sax-3*/ROBO. Globally, we delineate patterns of differential alternative splicing in almost 2,000 genes, and estimate that a quarter of neuronal genes undergo differential splicing. We introduce a web interface for examination of splicing patterns across neuron types. We explore the relationship between neuron type and splicing patterns, and between splicing patterns and differential gene expression. We identify RNA features that correlate with differential alternative splicing, and describe the enrichment of microexons. Finally, we compute a splicing regulatory network that can be used to generate hypotheses on the regulation and targets of alternative splicing in neurons.
