## Supplemental Table 1: samples for "Alternative splicing across the *C. elegans* nervous system"

### Sheet: Sheet1
biological_replicate	technical_replicate	neuron	sequencer	nb_reads_final	QC
ADFr99	ADFr99	ADF	HiSeq 2500	25802590
ADLr171	ADLr171t1	ADL	HiSeq 2500	11496223
ADLr171	ADLr171t2	ADL	HiSeq 2500	12036675
ADLr172	ADLr172t1	ADL	HiSeq 2500	11207954
ADLr172	ADLr172t2	ADL	HiSeq 2500	11753390
ADLr173	ADLr173t1	ADL	HiSeq 2500	6655970
ADLr173	ADLr173t2	ADL	HiSeq 2500	7003836
ADLr174	ADLr174t1	ADL	HiSeq 2500	13121548
ADLr174	ADLr174t2	ADL	HiSeq 2500	13746015
AFDr35	AFDr35	AFD	HiSeq 2500	12571290
AFDr36	AFDr36	AFD	HiSeq 2500	10849926
AFDr37	AFDr37	AFD	HiSeq 2500	8574217
AFDr38	AFDr38	AFD	HiSeq 2500	13176913
AFDr39	AFDr39	AFD	HiSeq 2500	12904174
AIMr190	AIMr190t1	AIM	HiSeq 2500	29704990
AIMr190	AIMr190t2	AIM	HiSeq 2500	18924227
AIMr191	AIMr191t1	AIM	HiSeq 2500	27173618
AIMr191	AIMr191t2	AIM	HiSeq 2500	18758776
AIMr192	AIMr192t1	AIM	HiSeq 2500	36125142
AIMr192	AIMr192t2	AIM	HiSeq 2500	20022863
AIMr193	AIMr193t1	AIM	HiSeq 2500	18557420
AIMr193	AIMr193t2	AIM	HiSeq 2500	14306080
AINr184	AINr184t1	AIN	HiSeq 2500	9827297
AINr184	AINr184t2	AIN	HiSeq 2500	10329742
AINr185	AINr185t1	AIN	HiSeq 2500	12921383
AINr185	AINr185t2	AIN	HiSeq 2500	13609728
AINr186	AINr186t1	AIN	HiSeq 2500	11184485
AINr186	AINr186t2	AIN	HiSeq 2500	11631330
AINr187	AINr187t1	AIN	HiSeq 2500	9436644
AINr187	AINr187t2	AIN	HiSeq 2500	9888462
AINr188	AINr188t1	AIN	HiSeq 2500	3523476
AINr188	AINr188t2	AIN	HiSeq 2500	3459912
AINr189	AINr189t1	AIN	HiSeq 2500	10773358
AINr189	AINr189t2	AIN	HiSeq 2500	11296962
AIYr65	AIYr65	AIY	HiSeq 2500	4886447
AIYr66	AIYr66	AIY	HiSeq 2500	5097981
AIYr67	AIYr67	AIY	HiSeq 2500	3662176
ASELr149	ASELr149	ASEL	HiSeq 2500	11949202
ASELr150	ASELr150	ASEL	HiSeq 2500	7379450
ASELr151	ASELr151	ASEL	HiSeq 2500	23096717
ASERr144	ASERr144t1	ASER	HiSeq 2500	18575792
ASERr144	ASERr144t2	ASER	HiSeq 2500	21924494
ASERr145	ASERr145t1	ASER	HiSeq 2500	19108863
ASERr145	ASERr145t2	ASER	HiSeq 2500	22881132
ASERr146	ASERr146t1	ASER	HiSeq 2500	15557082
ASERr146	ASERr146t2	ASER	HiSeq 2500	18221825
ASERr147	ASERr147t1	ASER	HiSeq 2500	14832587
ASERr147	ASERr147t2	ASER	HiSeq 2500	17496928
ASGr13	ASGr13	ASG	HiSeq 2500	8988035
ASGr14	ASGr14	ASG	HiSeq 2500	11181556
ASGr15	ASGr15	ASG	HiSeq 2500	10999596
ASGr16	ASGr16	ASG	HiSeq 2500	11838582
ASIr152	ASIr152	ASI	HiSeq 2500	15034880
ASIr153	ASIr153	ASI	HiSeq 2500	20314093
ASIr154	ASIr154t1	ASI	HiSeq 2500	3123772
ASIr154	ASIr154t2	ASI	HiSeq 2500	3604638	failed
ASIr155	ASIr155t1	ASI	HiSeq 2500	15095856
ASIr155	ASIr155t2	ASI	HiSeq 2500	17506236
ASKr46	ASKr46	ASK	HiSeq 2500	6875726
ASKr47	ASKr47	ASK	HiSeq 2500	9295104
ASKr48	ASKr48	ASK	HiSeq 2500	8485909
ASKr49	ASKr49	ASK	HiSeq 2500	9025697
AVAr21	AVAr21	AVA	HiSeq 2500	10000968
AVAr22	AVAr22	AVA	HiSeq 2500	7945245
AVAr23	AVAr23	AVA	HiSeq 2500	12195619
AVAr24	AVAr24	AVA	HiSeq 2500	8546230
AVAr25	AVAr25	AVA	HiSeq 2500	10697504
AVAr26	AVAr26	AVA	HiSeq 2500	6249716
AVEr40	AVEr40	AVE	HiSeq 2500	7690818
AVEr41	AVEr41	AVE	HiSeq 2500	6301559
AVEr42	AVEr42	AVE	HiSeq 2500	9113646
AVGr43	AVGr43	AVG	HiSeq 2500	7048135
AVGr44	AVGr44	AVG	HiSeq 2500	4411049
AVGr45	AVGr45	AVG	HiSeq 2500	4601696
AVHr175	AVHr175t1	AVH	HiSeq 2500	9859920
AVHr175	AVHr175t2	AVH	HiSeq 2500	10353923
AVHr176	AVHr176t1	AVH	HiSeq 2500	14089384
AVHr176	AVHr176t2	AVH	HiSeq 2500	14761761
AVHr177	AVHr177t1	AVH	HiSeq 2500	14296442
AVHr177	AVHr177t2	AVH	HiSeq 2500	15132058
AVHr178	AVHr178t1	AVH	HiSeq 2500	15030552
AVHr178	AVHr178t2	AVH	HiSeq 2500	15807951
AVKr109	AVKr109	AVK	HiSeq 2500	22039666
AVKr110	AVKr110	AVK	HiSeq 2500	21854947
AVKr111	AVKr111	AVK	HiSeq 2500	31981626
AVKr112	AVKr112	AVK	HiSeq 2500	21617711
AVKr113	AVKr113	AVK	HiSeq 2500	2678	failed
AVLr230	AVLr230t1	AVL	HiSeq 2500	27585697
AVLr230	AVLr230t2	AVL	HiSeq 2500	20624485
AVLr231	AVLr231t1	AVL	HiSeq 2500	22689137
AVLr231	AVLr231t2	AVL	HiSeq 2500	19730387
AVLr232	AVLr232t1	AVL	HiSeq 2500	30531123
AVLr232	AVLr232t2	AVL	HiSeq 2500	19392265
AVMr226	AVMr226t1	AVM	HiSeq 2500	10041613
AVMr226	AVMr226t2	AVM	HiSeq 2500	10549248
AVMr227	AVMr227t1	AVM	HiSeq 2500	12575744
AVMr227	AVMr227t2	AVM	HiSeq 2500	13139353
AVMr228	AVMr228t1	AVM	HiSeq 2500	11911391
AVMr228	AVMr228t2	AVM	HiSeq 2500	12474483
AWAr17	AWAr17	AWA	HiSeq 2500	9956795
AWAr18	AWAr18	AWA	HiSeq 2500	11251551
AWAr19	AWAr19	AWA	HiSeq 2500	12742487
AWAr20	AWAr20	AWA	HiSeq 2500	12743502
AWBr50	AWBr50	AWB	HiSeq 2500	7147856
AWBr51	AWBr51	AWB	HiSeq 2500	9837126
AWBr52	AWBr52	AWB	HiSeq 2500	11243999
AWBr53	AWBr53	AWB	HiSeq 2500	10207284
AWBr54	AWBr54	AWB	HiSeq 2500	10196157
AWCr156	AWCr156t1	AWC	HiSeq 2500	17212688
AWCr156	AWCr156t2	AWC	HiSeq 2500	20255938
AWCr157	AWCr157t1	AWC	HiSeq 2500	15707575
AWCr157	AWCr157t2	AWC	HiSeq 2500	18241490
AWCr158	AWCr158t1	AWC	HiSeq 2500	7267152
AWCr158	AWCr158t2	AWC	HiSeq 2500	8346017
AWCr159	AWCr159t1	AWC	HiSeq 2500	16645104
AWCr159	AWCr159t2	AWC	HiSeq 2500	19437827
BAGr118	BAGr118	BAG	HiSeq 2500	21472434
BAGr119	BAGr119	BAG	HiSeq 2500	6542642
BAGr120	BAGr120	BAG	HiSeq 2500	17474735
BAGr121	BAGr121	BAG	HiSeq 2500	20897898
CANr104	CANr104	CAN	HiSeq 2500	14991121
CANr91	CANr91	CAN	HiSeq 2500	18960678
CANr93	CANr93	CAN	HiSeq 2500	11612029
CEPr269	CEPr269	CEP	NovaSeq	46522572
CEPr278	CEPr278	CEP	NovaSeq	35007477
CEPr279	CEPr279	CEP	NovaSeq	44053791
CEPr281	CEPr281	CEP	NovaSeq	34029803
DAr87	DAr87	DA	HiSeq 2500	18391431
DAr88	DAr88	DA	HiSeq 2500	22316561
DAr89	DAr89	DA	HiSeq 2500	23657945
DAr90	DAr90	DA	HiSeq 2500	6526485
DDr83	DDr83	DD	HiSeq 2500	9192525
DDr84	DDr84	DD	HiSeq 2500	13628007
DDr85	DDr85	DD	HiSeq 2500	8420994
DDr86	DDr86	DD	HiSeq 2500	30583739
DVBr265	DVBr265	DVB	NovaSeq	21925039
DVBr266	DVBr266	DVB	NovaSeq	32474257
DVBr267	DVBr267	DVB	NovaSeq	34064945
DVCr164	DVCr164t1	DVC	HiSeq 2500	28783747
DVCr164	DVCr164t2	DVC	HiSeq 2500	16406890
DVCr165	DVCr165t1	DVC	HiSeq 2500	29265539
DVCr165	DVCr165t2	DVC	HiSeq 2500	18536986
DVCr166	DVCr166t1	DVC	HiSeq 2500	25303056
DVCr166	DVCr166t2	DVC	HiSeq 2500	20326432
DVCr167	DVCr167t1	DVC	HiSeq 2500	33570713
DVCr167	DVCr167t2	DVC	HiSeq 2500	19361486
HSNr237	HSNr237	HSN	NovaSeq	42321365
HSNr238	HSNr238	HSN	NovaSeq	72555439
HSNr239	HSNr239	HSN	NovaSeq	80299823
I5r208	I5r208t1	I5	HiSeq 2500	10740312
I5r208	I5r208t2	I5	HiSeq 2500	10614178
I5r209	I5r209t1	I5	HiSeq 2500	14935957
I5r209	I5r209t2	I5	HiSeq 2500	14837056
I5r210	I5r210t1	I5	HiSeq 2500	14026105
I5r210	I5r210t2	I5	HiSeq 2500	13924289
I5r211	I5r211t1	I5	HiSeq 2500	11524534
I5r211	I5r211t2	I5	HiSeq 2500	11448343
IL1r105	IL1r105	IL1	HiSeq 2500	13509335
IL1r106	IL1r106	IL1	HiSeq 2500	19050311
IL1r107	IL1r107	IL1	HiSeq 2500	19654656
IL1r108	IL1r108	IL1	HiSeq 2500	18535840
IL2r94	IL2r94	IL2	HiSeq 2500	16418570
IL2r95	IL2r95	IL2	HiSeq 2500	14364618
IL2r96	IL2r96	IL2	HiSeq 2500	22965382
IL2r97	IL2r97	IL2	HiSeq 2500	11548657
LUAr160	LUAr160t1	LUA	HiSeq 2500	32366660
LUAr160	LUAr160t2	LUA	HiSeq 2500	19543663
LUAr161	LUAr161t1	LUA	HiSeq 2500	23476188
LUAr161	LUAr161t2	LUA	HiSeq 2500	14381908
LUAr162	LUAr162t1	LUA	HiSeq 2500	6993379
LUAr162	LUAr162t2	LUA	HiSeq 2500	4650995
LUAr163	LUAr163t1	LUA	HiSeq 2500	27954389
LUAr163	LUAr163t2	LUA	HiSeq 2500	18312382
M4r117	M4r117	M4	HiSeq 2500	17692669
NSMr59	NSMr59t1	NSM	HiSeq 2500	14975017
NSMr59	NSMr59t2	NSM	HiSeq 2500	17183609
NSMr68	NSMr68	NSM	HiSeq 2500	12184882
NSMr69	NSMr69	NSM	HiSeq 2500	5977744
OLLr212	OLLr212t1	OLL	HiSeq 2500	15394736
OLLr212	OLLr212t2	OLL	HiSeq 2500	15285154
OLLr213	OLLr213t1	OLL	HiSeq 2500	15300506
OLLr213	OLLr213t2	OLL	HiSeq 2500	15204954
OLQr219	OLQr219t1	OLQ	HiSeq 2500	14834226
OLQr219	OLQr219t2	OLQ	HiSeq 2500	14747871
OLQr220	OLQr220t1	OLQ	HiSeq 2500	8682177
OLQr220	OLQr220t2	OLQ	HiSeq 2500	8640448
OLQr221	OLQr221t1	OLQ	HiSeq 2500	9688390
OLQr221	OLQr221t2	OLQ	HiSeq 2500	9642288
PHAr204	PHAr204t1	PHA	HiSeq 2500	14141592
PHAr204	PHAr204t2	PHA	HiSeq 2500	14009827
PHAr205	PHAr205t1	PHA	HiSeq 2500	14787901
PHAr205	PHAr205t2	PHA	HiSeq 2500	14674417
PHAr206	PHAr206t1	PHA	HiSeq 2500	13624717
PHAr206	PHAr206t2	PHA	HiSeq 2500	13547780
PHAr207	PHAr207t1	PHA	HiSeq 2500	15091879
PHAr207	PHAr207t2	PHA	HiSeq 2500	15009402
PVCr214	PVCr214t1	PVC	HiSeq 2500	6326136
PVCr214	PVCr214t2	PVC	HiSeq 2500	6280061
PVCr215	PVCr215t1	PVC	HiSeq 2500	15863779
PVCr215	PVCr215t2	PVC	HiSeq 2500	15750957
PVCr216	PVCr216t1	PVC	HiSeq 2500	13708158
PVCr216	PVCr216t2	PVC	HiSeq 2500	13574592
PVCr217	PVCr217t1	PVC	HiSeq 2500	14370464
PVCr217	PVCr217t2	PVC	HiSeq 2500	14308517
PVCr218	PVCr218t1	PVC	HiSeq 2500	16238861
PVCr218	PVCr218t2	PVC	HiSeq 2500	16144159
PVDr62	PVDr62	PVD	HiSeq 2500	4226318
PVDr63	PVDr63	PVD	HiSeq 2500	3749577
PVMr122	PVMr122	PVM	HiSeq 2500	3875780	failed
PVMr123	PVMr123	PVM	HiSeq 2500	11132517
PVMr126	PVMr126	PVM	HiSeq 2500	11703077
PVPr2	PVPr2	PVP	NovaSeq	32825082
PVPr3	PVPr3	PVP	NovaSeq	57185556
PVPr4	PVPr4	PVP	NovaSeq	46866248
PVPr5	PVPr5	PVP	NovaSeq	43450491
PVQr233	PVQr233	PVQ	NovaSeq	25398803
PVQr234	PVQr234	PVQ	NovaSeq	74877470
PVQr235	PVQr235	PVQ	NovaSeq	38752478
PVQr236	PVQr236	PVQ	NovaSeq	89276770
RIAr71	RIAr71	RIA	HiSeq 2500	9102126
RIAr72	RIAr72	RIA	HiSeq 2500	10159438
RIAr73	RIAr73	RIA	HiSeq 2500	6574886
RIAr74	RIAr74	RIA	HiSeq 2500	20442193
RIAr75	RIAr75	RIA	HiSeq 2500	22771273
RIAr76	RIAr76	RIA	HiSeq 2500	23603120
RICr133	RICr133t1	RIC	HiSeq 2500	162757	failed
RICr133	RICr133t2	RIC	HiSeq 2500	189572	failed
RICr134	RICr134t1	RIC	HiSeq 2500	15504372
RICr134	RICr134t2	RIC	HiSeq 2500	18299918
RICr135	RICr135t1	RIC	HiSeq 2500	15801379
RICr135	RICr135t2	RIC	HiSeq 2500	19141507
RICr136	RICr136t1	RIC	HiSeq 2500	7642168
RICr136	RICr136t2	RIC	HiSeq 2500	8854571
RICr137	RICr137t1	RIC	HiSeq 2500	9066008
RICr137	RICr137t2	RIC	HiSeq 2500	10430047
RIMr222	RIMr222t1	RIM	HiSeq 2500	8747365
RIMr222	RIMr222t2	RIM	HiSeq 2500	8688877
RIMr223	RIMr223t1	RIM	HiSeq 2500	12945175
RIMr223	RIMr223t2	RIM	HiSeq 2500	13719257
RIMr224	RIMr224t1	RIM	HiSeq 2500	12262931
RIMr224	RIMr224t2	RIM	HiSeq 2500	12904488
RIMr225	RIMr225t1	RIM	HiSeq 2500	12694142
RIMr225	RIMr225t2	RIM	HiSeq 2500	13367683
RISr129	RISr129	RIS	HiSeq 2500	20375664
RISr131	RISr131	RIS	HiSeq 2500	11589034
RISr132	RISr132	RIS	HiSeq 2500	10678441
RMDr179	RMDr179t1	RMD	HiSeq 2500	11991001
RMDr179	RMDr179t2	RMD	HiSeq 2500	12618009
RMDr180	RMDr180t1	RMD	HiSeq 2500	15151686
RMDr180	RMDr180t2	RMD	HiSeq 2500	15903377
RMDr181	RMDr181t1	RMD	HiSeq 2500	13369877
RMDr181	RMDr181t2	RMD	HiSeq 2500	14113016
RMDr182	RMDr182t1	RMD	HiSeq 2500	9972772
RMDr182	RMDr182t2	RMD	HiSeq 2500	10524124
RMDr183	RMDr183t1	RMD	HiSeq 2500	7530374
RMDr183	RMDr183t2	RMD	HiSeq 2500	7880127
RMEr249	RMEr249	RME	NovaSeq	27212293
RMEr250	RMEr250	RME	NovaSeq	98463623
RMEr251	RMEr251	RME	NovaSeq	52972160
Refr27	Refr27	Ref	HiSeq 2500	9316308
Refr28	Refr28	Ref	HiSeq 2500	10273147
Refr29	Refr29	Ref	HiSeq 2500	11277511
Refr30	Refr30	Ref	HiSeq 2500	13199141
Refr6	Refr6	Ref	HiSeq 2500	12893398
Refr7	Refr7	Ref	HiSeq 2500	18104397
Refr8	Refr8	Ref	HiSeq 2500	9284626
Refr9	Refr9	Ref	HiSeq 2500	12284472
SIAr240	SIAr240	SIA	NovaSeq	93464726
SIAr241	SIAr241	SIA	NovaSeq	33138632
SIAr242	SIAr242	SIA	NovaSeq	16845932
SIAr243	SIAr243	SIA	NovaSeq	33684857
SMBr195	SMBr195t1	SMB	HiSeq 2500	31499865
SMBr195	SMBr195t2	SMB	HiSeq 2500	18773910
SMBr196	SMBr196t1	SMB	HiSeq 2500	29258255
SMBr196	SMBr196t2	SMB	HiSeq 2500	18828680
SMBr197	SMBr197t1	SMB	HiSeq 2500	21385693
SMBr197	SMBr197t2	SMB	HiSeq 2500	13807227
SMBr198	SMBr198t1	SMB	HiSeq 2500	36496493
SMBr198	SMBr198t2	SMB	HiSeq 2500	22799590
SMBr199	SMBr199t1	SMB	HiSeq 2500	29475515
SMBr199	SMBr199t2	SMB	HiSeq 2500	18778355
SMDr200	SMDr200t1	SMD	HiSeq 2500	14700674
SMDr200	SMDr200t2	SMD	HiSeq 2500	14556006
SMDr201	SMDr201t1	SMD	HiSeq 2500	13042990
SMDr201	SMDr201t2	SMD	HiSeq 2500	12960813
SMDr202	SMDr202t1	SMD	HiSeq 2500	14153319
SMDr202	SMDr202t2	SMD	HiSeq 2500	14024125
SMDr203	SMDr203t1	SMD	HiSeq 2500	15140193
SMDr203	SMDr203t2	SMD	HiSeq 2500	14963630
VBr31	VBr31	VB	HiSeq 2500	10703210
VBr32	VBr32	VB	HiSeq 2500	7408565
VBr33	VBr33	VB	HiSeq 2500	5820506
VBr34	VBr34	VB	HiSeq 2500	7548440
VCr138	VCr138t1	VC	HiSeq 2500	13288386
VCr138	VCr138t2	VC	HiSeq 2500	15699999
VCr139	VCr139t1	VC	HiSeq 2500	17300165
VCr139	VCr139t2	VC	HiSeq 2500	20696936
VCr140	VCr140t1	VC	HiSeq 2500	4541194
VCr140	VCr140t2	VC	HiSeq 2500	5279678
VCr141	VCr141t1	VC	HiSeq 2500	14129844
VCr141	VCr141t2	VC	HiSeq 2500	16880597
VCr142	VCr142t1	VC	HiSeq 2500	17027419
VCr142	VCr142t2	VC	HiSeq 2500	20625531
VCr143	VCr143t1	VC	HiSeq 2500	16813393
VCr143	VCr143t2	VC	HiSeq 2500	20013805
VDr77	VDr77	VD	HiSeq 2500	23483546
VDr78	VDr78	VD	HiSeq 2500	11338971
VDr79	VDr79	VD	HiSeq 2500	29814913
VDr81	VDr81	VD	HiSeq 2500	29808999
