## Supplemental Table 3: genes DAS for "Alternative splicing across the *C. elegans* nervous system"

### Sheet: table_S2_genes_DAS_in_neurons
gene_id	gene_symbol	References
WBGene00000018	abl-1	Norris et al., 2014;Tan and Fraser, 2017
WBGene00000056	acr-17	Tan and Fraser, 2017
WBGene00000079	adr-1	Norris et al., 2014;Norris, Gracida and Calarco 2017;Barberan-Soler et al., 2011
WBGene00000082	adt-1	Tan and Fraser, 2017;Norris, Gracida and Calarco 2017
WBGene00000100	ajm-1	Norris, Gracida and Calarco 2017
WBGene00000102	akt-1	Barberan-Soler et al., 2011
WBGene00000110	alh-4	Norris et al., 2014;Norris, Gracida and Calarco 2017
WBGene00000143	apc-2	Norris et al., 2014
WBGene00000156	apr-1	Norris et al., 2014
WBGene00000169	aqp-1	Norris et al., 2014
WBGene00000170	aqp-2	Norris, Gracida and Calarco 2017;Barberan-Soler et al., 2011
WBGene00000223	atf-7	Norris et al., 2014
WBGene00000232	avr-14	Tan and Fraser, 2017;Norris, Gracida and Calarco 2017
WBGene00000250	bir-2	Norris et al., 2014
WBGene00000254	bli-4	Norris et al., 2014;Barberan-Soler et al., 2011
WBGene00000266	bre-1	Norris, Gracida and Calarco 2017
WBGene00000271	brf-1	Norris et al., 2014
WBGene00000367	cca-1	Norris et al., 2014;Barberan-Soler et al., 2011
WBGene00000376	ccr-4	Norris et al., 2014
WBGene00000393	cdf-1	Norris et al., 2014
WBGene00000397	cdh-5	Norris et al., 2014;Norris, Gracida and Calarco 2017
WBGene00000402	cdh-10	Norris et al., 2014
WBGene00000415	ced-1	Norris et al., 2014
WBGene00000418	ced-4	Galvin et al., 2011
WBGene00000445	ceh-22	Norris et al., 2014
WBGene00000459	ceh-38	Norris et al., 2014
WBGene00000464	ceh-44	Norris et al., 2014
WBGene00000527	cle-1	Norris et al., 2014
WBGene00000528	clh-1	Norris et al., 2014
WBGene00000548	clr-1	Norris et al., 2014;Tan and Fraser, 2017;Norris, Gracida and Calarco 2017
WBGene00000549	cls-2	Norris et al., 2014;Norris, Gracida and Calarco 2017
WBGene00000674	col-99	Tan and Fraser, 2017
WBGene00000770	cpb-1	Norris, Gracida and Calarco 2017
WBGene00000788	cpz-1	Norris et al., 2014
WBGene00000818	csn-6	Norris et al., 2014
WBGene00000876	cyl-1	Barberan-Soler et al., 2011
WBGene00000894	dab-1	Norris, Gracida and Calarco 2017
WBGene00000908	daf-12	Norris et al., 2014
WBGene00000911	daf-15	Norris et al., 2014
WBGene00000915	hsp-90	Norris et al., 2014
WBGene00000938	dcp-66	Norris et al., 2014;Norris, Gracida and Calarco 2017
WBGene00000942	deb-1	Barberan-Soler et al., 2011
WBGene00000950	deg-1	Norris et al., 2014
WBGene00000994	ints-6	Norris et al., 2014
WBGene00001017	dnc-1	Tan and Fraser, 2017;Norris, Gracida and Calarco 2017
WBGene00001023	dnj-5	Norris et al., 2014;Norris, Gracida and Calarco 2017
WBGene00001063	dpy-1	Norris et al., 2014
WBGene00001082	dpy-23	Barberan-Soler et al., 2011
WBGene00001101	dsh-1	Barberan-Soler et al., 2011
WBGene00001113	dur-1	Norris et al., 2014;Norris, Gracida and Calarco 2017
WBGene00001130	dyn-1	Barberan-Soler et al., 2011
WBGene00001147	eat-18	Norris et al., 2014
WBGene00001160	efk-1	Barberan-Soler et al., 2011
WBGene00001171	egl-2	Norris et al., 2014
WBGene00001172	egl-3	Barberan-Soler et al., 2011
WBGene00001173	egl-4	Barberan-Soler et al., 2011
WBGene00001177	egl-8	Norris, Gracida and Calarco 2017
WBGene00001184	egl-15	Norris et al., 2014;Norris, Gracida and Calarco 2017;Kuroyanagi et al., 2006
WBGene00001187	egl-19	Barberan-Soler et al., 2011
WBGene00001193	egl-26	Norris et al., 2014
WBGene00001194	egl-27	Norris et al., 2014
WBGene00001248	elp-1	Norris et al., 2014
WBGene00001250	elt-2	Norris, Gracida and Calarco 2017
WBGene00001328	epi-1	Norris et al., 2014;Norris, Gracida and Calarco 2017
WBGene00001329	epn-1	Norris et al., 2014;Norris, Gracida and Calarco 2017
WBGene00001335	F35A5.8	Norris et al., 2014
WBGene00001340	etr-1	Norris et al., 2014;Norris, Gracida and Calarco 2017
WBGene00001403	fbl-1	Norris et al., 2014;Norris, Gracida and Calarco 2017
WBGene00001488	frm-1	Norris, Gracida and Calarco 2017;Barberan-Soler et al., 2011
WBGene00001491	frm-4	Tan and Fraser, 2017;Norris, Gracida and Calarco 2017;Barberan-Soler et al., 2011
WBGene00001516	gap-2	Norris et al., 2014;Barberan-Soler et al., 2011
WBGene00001518	gar-2	Norris et al., 2014;Norris, Gracida and Calarco 2017
WBGene00001526	gck-1	Norris et al., 2014
WBGene00001551	gcy-31	Barberan-Soler et al., 2011
WBGene00001565	gei-8	Tan and Fraser, 2017
WBGene00001587	ggr-2	Norris et al., 2014;Tan and Fraser, 2017
WBGene00001613	glr-2	Barberan-Soler et al., 2011
WBGene00001615	glr-4	Tan and Fraser, 2017;Norris, Gracida and Calarco 2017
WBGene00001629	gly-4	Barberan-Soler et al., 2011
WBGene00001651	gon-2	Norris et al., 2014
WBGene00001695	grd-6	Norris et al., 2014;Norris, Gracida and Calarco 2017
WBGene00001612	glr-1	Wang et al., 2010
WBGene00001716	grl-7	Barberan-Soler et al., 2011
WBGene00001833	hcp-6	Norris et al., 2014
WBGene00001863	him-4	Norris, Gracida and Calarco 2017
WBGene00001978	hmp-1	Norris et al., 2014
WBGene00001983	hoe-1	Norris et al., 2014
WBGene00001996	hpl-2	Norris et al., 2014
WBGene00002037	hum-4	Norris et al., 2014
WBGene00002043	hyl-1	Norris et al., 2014
WBGene00002046	icln-1	Barberan-Soler et al., 2011
WBGene00002050	ifa-1	Norris et al., 2014;Norris, Gracida and Calarco 2017
WBGene00002053	ifb-1	Norris et al., 2014;Norris, Gracida and Calarco 2017
WBGene00002054	ifb-2	Tan and Fraser, 2017;Norris, Gracida and Calarco 2017;Barberan-Soler et al., 2011
WBGene00002136	inx-14	Norris et al., 2014
WBGene00002140	inx-18	Norris, Gracida and Calarco 2017
WBGene00002150	irk-2	Norris, Gracida and Calarco 2017
WBGene00002173	itr-1	Norris, Gracida and Calarco 2017
WBGene00002189	kin-1	Norris et al., 2014
WBGene00002190	kin-2	Norris et al., 2014
WBGene00002203	kin-20	Tan and Fraser, 2017;Norris, Gracida and Calarco 2017
WBGene00002207	sid-3	Tan and Fraser, 2017
WBGene00002223	klp-12	Norris et al., 2014
WBGene00002242	kvs-1	Norris et al., 2014
WBGene00002251	lat-1	Barberan-Soler et al., 2011
WBGene00002252	lat-2	Norris et al., 2014
WBGene00002261	ldb-1	Barberan-Soler et al., 2011
WBGene00002263	lea-1	Norris et al., 2014
WBGene00002266	lec-3	Norris et al., 2014;Tan and Fraser, 2017;Norris, Gracida and Calarco 2017;Barberan-Soler et al., 2011
WBGene00002280	let-2	Ohno et al., 2008
WBGene00002324	let-49	Norris et al., 2014
WBGene00002583	let-363	Norris et al., 2014
WBGene00002632	let-413	Norris, Gracida and Calarco 2017
WBGene00002827	let-653	Tan and Fraser, 2017;Norris, Gracida and Calarco 2017
WBGene00002889	let-765	Norris, Gracida and Calarco 2017
WBGene00002915	let-805	Norris, Gracida and Calarco 2017
WBGene00002977	lev-10	Norris, Gracida and Calarco 2017
WBGene00002978	lev-11	Norris et al., 2014;Norris, Gracida and Calarco 2017;Barberan-Soler et al., 2011
WBGene00002983	lgx-1	Norris et al., 2014;Norris, Gracida and Calarco 2017
WBGene00002992	lin-3	Norris et al., 2014
WBGene00002998	lin-9	Norris et al., 2014;Norris, Gracida and Calarco 2017
WBGene00002999	lin-10	Norris et al., 2014;Norris, Gracida and Calarco 2017;Barberan-Soler et al., 2011;Kabat et al., 2009
WBGene00003002	lin-13	Norris et al., 2014
WBGene00003015	lin-29	Norris et al., 2014
WBGene00003021	lin-36	Norris, Gracida and Calarco 2017
WBGene00003026	lin-41	Norris et al., 2014;Norris, Gracida and Calarco 2017
WBGene00003030	lin-45	Norris et al., 2014
WBGene00003037	lin-54	Norris et al., 2014
WBGene00003085	ccar-1	Barberan-Soler et al., 2011
WBGene00003086	lst-4	Norris et al., 2014;Norris, Gracida and Calarco 2017
WBGene00003144	max-2	Norris et al., 2014
WBGene00003166	mec-2	Calixto et al., 2010
WBGene00003172	mec-8	Tan and Fraser, 2017
WBGene00003183	mei-1	Norris et al., 2014;Norris, Gracida and Calarco 2017
WBGene00003196	mel-11	Norris et al., 2014
WBGene00003241	mig-5	Norris et al., 2014;Norris, Gracida and Calarco 2017
WBGene00003247	mig-15	Norris, Gracida and Calarco 2017
WBGene00003374	mlk-1	Norris et al., 2014
WBGene00003375	mlp-1	Norris et al., 2014;Norris, Gracida and Calarco 2017
WBGene00003386	mod-1	Norris et al., 2014;Barberan-Soler et al., 2011
WBGene00003404	mpz-1	Norris et al., 2014;Tan and Fraser, 2017;Norris, Gracida and Calarco 2017
WBGene00003407	mrp-1	Norris et al., 2014;Tan and Fraser, 2017
WBGene00003414	mrp-8	Tan and Fraser, 2017
WBGene00003476	mtm-3	Barberan-Soler et al., 2011
WBGene00003478	mtm-6	Norris et al., 2014
WBGene00003482	mua-3	Norris et al., 2014;Tan and Fraser, 2017
WBGene00003516	nab-1	Norris et al., 2014;Tan and Fraser, 2017;Norris, Gracida and Calarco 2017;Barberan-Soler et al., 2011
WBGene00003523	nas-4	Norris et al., 2014;Norris, Gracida and Calarco 2017
WBGene00003553	nas-37	Norris, Gracida and Calarco 2017
WBGene00003567	ncx-2	Norris et al., 2014
WBGene00003611	nhr-12	Norris et al., 2014
WBGene00003620	nhr-21	Norris et al., 2014
WBGene00003622	nhr-23	Norris et al., 2014
WBGene00003638	nhr-48	Norris et al., 2014
WBGene00003704	nhr-114	Norris et al., 2014
WBGene00003733	nhx-5	Tan and Fraser, 2017
WBGene00003738	nid-1	Tan and Fraser, 2017;Norris, Gracida and Calarco 2017
WBGene00003756	nlp-18	Barberan-Soler et al., 2011
WBGene00003785	nos-3	Norris et al., 2014
WBGene00003789	npp-3	Norris et al., 2014;Norris, Gracida and Calarco 2017
WBGene00003801	npp-15	Norris et al., 2014
WBGene00003805	npp-19	Norris, Gracida and Calarco 2017
WBGene00003806	npp-20	Barberan-Soler et al., 2011
WBGene00003847	blmp-1	Norris et al., 2014;Tan and Fraser, 2017;Norris, Gracida and Calarco 2017
WBGene00003849	odr-2	Norris et al., 2014
WBGene00003868	ooc-3	Norris et al., 2014
WBGene00003916	par-1	Norris et al., 2014
WBGene00003918	par-3	Norris et al., 2014
WBGene00003919	par-4	Norris et al., 2014
WBGene00003936	pat-12	Norris et al., 2014;Tan and Fraser, 2017;Norris, Gracida and Calarco 2017
WBGene00003969	pef-1	Tan and Fraser, 2017;Barberan-Soler et al., 2011
WBGene00003981	pes-8	Norris et al., 2014;Tan and Fraser, 2017;Norris, Gracida and Calarco 2017
WBGene00004025	phy-2	Barberan-Soler et al., 2011
WBGene00004033	pkc-2	Norris et al., 2014;Norris, Gracida and Calarco 2017
WBGene00004036	plc-1	Norris et al., 2014
WBGene00004037	plc-2	Norris et al., 2014
WBGene00004051	parg-1	Norris et al., 2014;Barberan-Soler et al., 2011
WBGene00004053	tank-1	Norris et al., 2014
WBGene00004093	ppw-1	Norris et al., 2014
WBGene00004095	pqe-1	Norris et al., 2014
WBGene00004105	szy-20	Norris et al., 2014
WBGene00004110	pqn-20	Norris et al., 2014
WBGene00004112	pqn-22	Norris et al., 2014;Norris, Gracida and Calarco 2017
WBGene00004117	sin-3	Norris et al., 2014
WBGene00004122	pqn-35	Norris et al., 2014
WBGene00004123	pqn-36	Norris et al., 2014
WBGene00004125	mdt-30	Norris et al., 2014
WBGene00004127	abu-12	Norris et al., 2014;Tan and Fraser, 2017;Norris, Gracida and Calarco 2017
WBGene00004148	pqn-65	Norris et al., 2014
WBGene00004152	pqn-70	Barberan-Soler et al., 2011
WBGene00004154	pqn-72	Norris et al., 2014;Norris, Gracida and Calarco 2017
WBGene00004161	pqn-80	Norris et al., 2014
WBGene00004179	prg-2	Norris et al., 2014
WBGene00004182	prk-1	Norris et al., 2014
WBGene00004191	prx-1	Norris et al., 2014
WBGene00004208	ptc-1	Norris et al., 2014;Norris, Gracida and Calarco 2017
WBGene00004213	ptp-1	Norris et al., 2014;Tan and Fraser, 2017
WBGene00004215	ptp-3	Norris et al., 2014
WBGene00004254	pxf-1	Norris et al., 2014
WBGene00004316	rbf-1	Norris et al., 2014;Tan and Fraser, 2017;Norris, Gracida and Calarco 2017
WBGene00004328	rdy-2	Norris et al., 2014;Norris, Gracida and Calarco 2017
WBGene00004336	ret-1	Norris et al., 2014;Tan and Fraser, 2017;Barberan-Soler et al., 2011;Kabat et al., 2009
WBGene00004343	rgr-1	Norris et al., 2014
WBGene00004350	rgs-7	Norris, Gracida and Calarco 2017
WBGene00004355	rha-1	Norris et al., 2014
WBGene00004373	rme-1	Norris et al., 2014;Tan and Fraser, 2017;Barberan-Soler et al., 2011
WBGene00004378	rme-8	Barberan-Soler et al., 2011
WBGene00004389	rnp-6	Barberan-Soler et al., 2011
WBGene00004702	rsp-5	Barberan-Soler et al., 2011
WBGene00004703	rsp-6	Barberan-Soler et al., 2011
WBGene00004704	rsp-7	Barberan-Soler et al., 2011
WBGene00004745	sdc-1	Norris, Gracida and Calarco 2017
WBGene00004751	sea-2	Norris et al., 2014
WBGene00004764	sel-7	Norris et al., 2014
WBGene00004767	sel-10	Norris et al., 2014
WBGene00004777	ser-2	Norris et al., 2014;Tan and Fraser, 2017
WBGene00004782	set-2	Norris et al., 2014;Norris, Gracida and Calarco 2017
WBGene00004829	sli-1	Norris, Gracida and Calarco 2017
WBGene00004830	slo-1	Norris et al., 2014;Tan and Fraser, 2017;Barberan-Soler et al., 2011
WBGene00004831	slo-2	Barberan-Soler et al., 2011
WBGene00004855	sma-1	Norris, Gracida and Calarco 2017
WBGene00004862	sma-9	Norris et al., 2014;Barberan-Soler et al., 2011
WBGene00004882	smg-4	Norris et al., 2014
WBGene00004894	sms-3	Norris et al., 2014
WBGene00004904	snf-5	Barberan-Soler et al., 2011
WBGene00004925	snt-5	Norris et al., 2014
WBGene00004933	sod-4	Norris et al., 2014
WBGene00004944	sol-1	Norris et al., 2014
WBGene00004949	sox-2	Barberan-Soler et al., 2011
WBGene00005009	spr-4	Norris et al., 2014;Norris, Gracida and Calarco 2017
WBGene00005023	sqv-5	Norris, Gracida and Calarco 2017
WBGene00006321	sup-12	Barberan-Soler et al., 2011
WBGene00006342	sup-37	Norris et al., 2014;Barberan-Soler et al., 2011
WBGene00006349	sur-2	Norris et al., 2014
WBGene00006359	swp-1	Norris et al., 2014;Barberan-Soler et al., 2011
WBGene00006382	taf-1	Norris et al., 2014
WBGene00006392	taf-10	Norris et al., 2014
WBGene00006404	tag-10	Tan and Fraser, 2017
WBGene00006410	nck-1	Norris et al., 2014
WBGene00006436	ttn-1	Tan and Fraser, 2017
WBGene00006438	nrfl-1	Norris et al., 2014
WBGene00006443	pak-2	Norris, Gracida and Calarco 2017
WBGene00006444	shn-1	Tan and Fraser, 2017
WBGene00006466	tag-115	Norris et al., 2014
WBGene00006486	zipt-16	Norris et al., 2014
WBGene00006495	cpna-1	Tan and Fraser, 2017
WBGene00006499	tag-153	Norris et al., 2014
WBGene00006508	tns-1	Norris et al., 2014
WBGene00006514	tdp-1	Norris et al., 2014
WBGene00006562	tdc-1	Norris et al., 2014
WBGene00006575	tir-1	Norris et al., 2014
WBGene00006577	tlf-1	Norris et al., 2014
WBGene00006582	tmd-2	Norris et al., 2014
WBGene00006588	tnt-3	Norris et al., 2014;Barberan-Soler et al., 2011
WBGene00006594	tom-1	Norris et al., 2014;Tan and Fraser, 2017;Norris, Gracida and Calarco 2017
WBGene00006618	trt-1	Norris et al., 2014
WBGene00006640	tsp-14	Norris et al., 2014
WBGene00006645	tsp-19	Norris et al., 2014
WBGene00006671	twk-17	Norris et al., 2014;Tan and Fraser, 2017
WBGene00006683	twk-31	Barberan-Soler et al., 2011
WBGene00006690	twk-39	Norris et al., 2014
WBGene00006734	ufd-2	Norris et al., 2014
WBGene00006737	ulp-2	Norris et al., 2014
WBGene00006742	unc-2	Norris et al., 2014;Tan and Fraser, 2017
WBGene00006751	unc-11	Norris et al., 2014;Norris, Gracida and Calarco 2017
WBGene00006752	unc-13	Norris, Gracida and Calarco 2017
WBGene00006755	unc-16	Norris et al., 2014
WBGene00006759	unc-22	Norris et al., 2014;Norris, Gracida and Calarco 2017
WBGene00006763	unc-26	Barberan-Soler et al., 2011
WBGene00006767	unc-31	Norris et al., 2014;Tan and Fraser, 2017
WBGene00006768	unc-32	Barberan-Soler et al., 2011
WBGene00006771	tln-1	Norris et al., 2014
WBGene00006772	unc-36	Norris, Gracida and Calarco 2017
WBGene00006779	unc-43	Norris et al., 2014;Norris, Gracida and Calarco 2017;Barberan-Soler et al., 2011
WBGene00006784	unc-49	Norris et al., 2014;Tan and Fraser, 2017
WBGene00006787	unc-52	Norris et al., 2014;Tan and Fraser, 2017;Norris, Gracida and Calarco 2017;Kabat et al., 2009
WBGene00006788	unc-53	Norris et al., 2014;Norris, Gracida and Calarco 2017;Barberan-Soler et al., 2011
WBGene00006792	unc-58	Norris et al., 2014
WBGene00006794	unc-60	Ohno et al., 2012
WBGene00006796	unc-62	Norris et al., 2014;Norris, Gracida and Calarco 2017
WBGene00006798	unc-64	Norris et al., 2014
WBGene00006801	unc-68	Norris et al., 2014
WBGene00006803	unc-70	Tan and Fraser, 2017
WBGene00006809	unc-77	Norris et al., 2014;Tan and Fraser, 2017
WBGene00006812	unc-80	Norris et al., 2014;Tan and Fraser, 2017
WBGene00006814	unc-82	Norris et al., 2014;Tan and Fraser, 2017;Barberan-Soler et al., 2011
WBGene00006820	unc-89	Norris et al., 2014
WBGene00006830	unc-103	Norris et al., 2014
WBGene00006831	unc-104	Norris et al., 2014;Norris, Gracida and Calarco 2017
WBGene00006832	unc-105	Norris et al., 2014
WBGene00006863	gyg-1	Barberan-Soler et al., 2011
WBGene00006870	vab-3	Norris et al., 2014
WBGene00006876	vab-10	Norris et al., 2014;Norris, Gracida and Calarco 2017
WBGene00006888	vbh-1	Norris et al., 2014
WBGene00006941	wnk-1	Tan and Fraser, 2017
WBGene00006942	wrk-1	Norris, Gracida and Calarco 2017
WBGene00006974	zen-4	Norris, Gracida and Calarco 2017
WBGene00006997	zyg-12	Norris et al., 2014;Tan and Fraser, 2017;Norris, Gracida and Calarco 2017
WBGene00007008	rfp-1	Norris et al., 2014
WBGene00007013	mdt-8	Norris et al., 2014
WBGene00007027	ssl-1	Barberan-Soler et al., 2011
WBGene00007028	trr-1	Norris et al., 2014;Norris, Gracida and Calarco 2017
WBGene00007092	B0001.7	Norris et al., 2014
WBGene00007135	cdk-12	Norris et al., 2014;Norris, Gracida and Calarco 2017
WBGene00007156	B0379.2	Norris et al., 2014
WBGene00007219	nlp-38	Norris et al., 2014
WBGene00007333	ufd-3	Norris et al., 2014
WBGene00007348	C05G5.2	Norris, Gracida and Calarco 2017
WBGene00007409	C07B5.4	Norris et al., 2014
WBGene00007412	stip-1	Norris et al., 2014
WBGene00007487	C09G1.5	Norris et al., 2014
WBGene00007492	C09G9.1	Norris et al., 2014
WBGene00007494	C09G9.3	Tan and Fraser, 2017
WBGene00007505	pezo-1	Norris et al., 2014
WBGene00007552	C13C12.2	Norris et al., 2014
WBGene00007554	pptr-2	Norris et al., 2014
WBGene00007562	C14A4.12	Norris, Gracida and Calarco 2017
WBGene00007580	C14B1.9	Norris et al., 2014
WBGene00007592	C14H10.2	Norris et al., 2014
WBGene00007711	lid-1	Norris et al., 2014;Norris, Gracida and Calarco 2017
WBGene00007794	C28D4.7	Norris et al., 2014
WBGene00007799	nrx-1	Norris et al., 2014;Tan and Fraser, 2017
WBGene00007862	kvs-2	Norris, Gracida and Calarco 2017
WBGene00007907	C34B4.2	Norris et al., 2014
WBGene00007935	C34E11.2	Norris et al., 2014
WBGene00007975	gls-1	Norris et al., 2014
WBGene00007979	imp-1	Norris et al., 2014;Barberan-Soler et al., 2011
WBGene00008132	gale-1	Norris, Gracida and Calarco 2017
WBGene00008166	saps-1	Norris et al., 2014
WBGene00008219	C50B6.3	Norris et al., 2014
WBGene00008228	C50B8.6	Norris, Gracida and Calarco 2017
WBGene00008235	C50F4.10	Norris et al., 2014
WBGene00008274	pdzd-8	Norris et al., 2014;Norris, Gracida and Calarco 2017
WBGene00008275	nstp-1	Norris et al., 2014
WBGene00008320	slc-25A29	Norris, Gracida and Calarco 2017
WBGene00008362	cfim-2	Norris, Gracida and Calarco 2017
WBGene00008382	D1081.4	Norris et al., 2014
WBGene00008485	ugt-43	Norris et al., 2014
WBGene00008503	F01G4.4	Norris et al., 2014
WBGene00008546	gfat-1	Norris et al., 2014;Barberan-Soler et al., 2011
WBGene00008570	kcnl-2	Norris et al., 2014
WBGene00008582	F08G5.3	Norris, Gracida and Calarco 2017
WBGene00008601	mob-2	Norris et al., 2014
WBGene00008666	F10G8.8	Norris, Gracida and Calarco 2017
WBGene00008706	gba-3	Barberan-Soler et al., 2011
WBGene00008775	mogs-1	Norris et al., 2014
WBGene00008793	F14D7.6	Norris et al., 2014
WBGene00008870	F15H9.1	Norris et al., 2014
WBGene00008878	ppfr-1	Tan and Fraser, 2017
WBGene00008927	snx-17	Norris et al., 2014
WBGene00008997	lgc-31	Tan and Fraser, 2017
WBGene00008998	ncs-4	Norris et al., 2014
WBGene00008999	myrf-2	Norris et al., 2014;Norris, Gracida and Calarco 2017
WBGene00009043	F22B5.5	Norris et al., 2014
WBGene00009065	F22G12.5	Norris et al., 2014
WBGene00009093	F23H12.3	Norris et al., 2014;Norris, Gracida and Calarco 2017
WBGene00009126	pyk-1	Norris et al., 2014
WBGene00009163	drsh-1	Norris et al., 2014
WBGene00009180	nurf-1	Norris et al., 2014;Norris, Gracida and Calarco 2017
WBGene00009204	pigg-1	Norris, Gracida and Calarco 2017
WBGene00009223	mdt-28	Norris, Gracida and Calarco 2017
WBGene00009274	F30F8.5	Norris et al., 2014
WBGene00009337	uig-1	Norris, Gracida and Calarco 2017
WBGene00009354	ilkp-1	Norris et al., 2014;Norris, Gracida and Calarco 2017
WBGene00009431	dct-17	Tan and Fraser, 2017;Barberan-Soler et al., 2011
WBGene00009438	F35G2.5	Norris et al., 2014
WBGene00009451	cids-2	Norris et al., 2014
WBGene00009500	F36H2.3	Norris et al., 2014;Tan and Fraser, 2017
WBGene00009508	row-1	Norris et al., 2014
WBGene00009532	ccch-1	Norris et al., 2014;Barberan-Soler et al., 2011
WBGene00009584	drap-1	Norris et al., 2014
WBGene00009769	F46B6.4	Norris et al., 2014
WBGene00009770	F46B6.5	Norris et al., 2014
WBGene00009843	F48C5.2	Norris et al., 2014
WBGene00009888	F49E2.5	Norris et al., 2014;Tan and Fraser, 2017
WBGene00009920	abts-1	Norris et al., 2014;Norris, Gracida and Calarco 2017
WBGene00009975	F53C11.5	Norris, Gracida and Calarco 2017
WBGene00009978	F53E4.1	Norris et al., 2014;Barberan-Soler et al., 2011
WBGene00010013	F54B3.1	Norris et al., 2014
WBGene00010137	ztf-26	Norris et al., 2014
WBGene00010150	F56D5.6	Barberan-Soler et al., 2011
WBGene00010280	rde-12	Norris et al., 2014
WBGene00010367	H05L14.2	Norris et al., 2014
WBGene00010375	H09F14.1	Norris et al., 2014
WBGene00010397	suox-1	Norris, Gracida and Calarco 2017
WBGene00010422	H32K16.2	Norris et al., 2014
WBGene00010423	zmp-5	Tan and Fraser, 2017
WBGene00010502	K02C4.3	Norris et al., 2014
WBGene00010509	K02E2.8	Tan and Fraser, 2017;Norris, Gracida and Calarco 2017
WBGene00010551	smg-8	Norris et al., 2014
WBGene00010573	K04H4.2	Barberan-Soler et al., 2011
WBGene00010615	ate-1	Norris et al., 2014
WBGene00010658	K08D8.4	Norris et al., 2014;Tan and Fraser, 2017
WBGene00010665	rml-1	Norris et al., 2014
WBGene00010675	K08E7.8	Norris et al., 2014
WBGene00010693	K08H2.7	Tan and Fraser, 2017
WBGene00010727	K09G1.1	Norris et al., 2014
WBGene00010736	istr-1	Tan and Fraser, 2017;Barberan-Soler et al., 2011
WBGene00010742	K10D6.2	Norris et al., 2014;Tan and Fraser, 2017;Norris, Gracida and Calarco 2017
WBGene00010767	blos-9	Norris et al., 2014
WBGene00010778	gpdh-2	Norris et al., 2014
WBGene00010781	K11H3.4	Norris et al., 2014
WBGene00010796	clip-1	Norris et al., 2014;Norris, Gracida and Calarco 2017
WBGene00010814	M01F1.8	Norris et al., 2014
WBGene00010830	M02G9.1	Norris et al., 2014
WBGene00010840	M03C11.3	Norris et al., 2014;Norris, Gracida and Calarco 2017
WBGene00010908	imph-1	Norris et al., 2014
WBGene00010943	M176.4	Norris et al., 2014
WBGene00010987	R03C1.1	Norris, Gracida and Calarco 2017
WBGene00011081	R07B1.9	Norris et al., 2014
WBGene00011167	chil-23	Tan and Fraser, 2017
WBGene00011195	sao-1	Norris et al., 2014;Tan and Fraser, 2017
WBGene00011215	R10E9.3	Norris et al., 2014
WBGene00011230	nud-2	Norris et al., 2014
WBGene00011240	mask-1	Norris et al., 2014;Norris, Gracida and Calarco 2017
WBGene00011242	R11D1.1	Norris et al., 2014
WBGene00011269	sbsp-1	Norris et al., 2014;Norris, Gracida and Calarco 2017
WBGene00011270	R31.2	Norris et al., 2014
WBGene00011299	ikke-1	Tan and Fraser, 2017
WBGene00011300	R107.5	Norris et al., 2014;Norris, Gracida and Calarco 2017
WBGene00011328	T01D3.3	Tan and Fraser, 2017
WBGene00011352	rskn-1	Norris et al., 2014;Tan and Fraser, 2017;Norris, Gracida and Calarco 2017
WBGene00011397	T03E6.8	Norris et al., 2014
WBGene00011415	him-18	Norris et al., 2014
WBGene00011468	T05C12.4	Norris et al., 2014
WBGene00011511	gpcp-2	Norris et al., 2014
WBGene00011522	srap-1	Norris et al., 2014;Norris, Gracida and Calarco 2017
WBGene00011548	T06G6.6	Norris et al., 2014;Tan and Fraser, 2017;Norris, Gracida and Calarco 2017
WBGene00011580	ddx-19	Tan and Fraser, 2017;Norris, Gracida and Calarco 2017
WBGene00011604	T08A11.1	Norris et al., 2014;Norris, Gracida and Calarco 2017
WBGene00011629	T08G11.1	Barberan-Soler et al., 2011
WBGene00011647	noca-1	Norris et al., 2014
WBGene00011681	T10B10.4	Norris et al., 2014;Barberan-Soler et al., 2011
WBGene00011696	eea-1	Norris et al., 2014
WBGene00011705	clp-9	Norris et al., 2014
WBGene00011723	T12A7.2	Norris et al., 2014
WBGene00011738	T12G3.2	Norris et al., 2014;Barberan-Soler et al., 2011
WBGene00011755	T13H5.1	Norris et al., 2014
WBGene00011765	frpr-17	Norris, Gracida and Calarco 2017
WBGene00011904	hlb-1	Norris et al., 2014;Norris, Gracida and Calarco 2017
WBGene00011935	scrm-1	Norris, Gracida and Calarco 2017
WBGene00011945	alg-5	Norris et al., 2014
WBGene00011953	ppm-2	Norris et al., 2014
WBGene00011978	T24B8.4	Norris et al., 2014;Tan and Fraser, 2017;Norris, Gracida and Calarco 2017
WBGene00012033	T26C5.3	Norris et al., 2014
WBGene00012118	grsp-2	Tan and Fraser, 2017;Norris, Gracida and Calarco 2017
WBGene00012186	mlt-11	Norris et al., 2014;Tan and Fraser, 2017;Norris, Gracida and Calarco 2017
WBGene00012208	W02D9.2	Norris et al., 2014
WBGene00012322	W07A12.4	Norris et al., 2014
WBGene00012326	W07E11.1	Norris et al., 2014
WBGene00012347	W08G11.3	Norris et al., 2014
WBGene00012360	tat-3	Norris et al., 2014
WBGene00012364	zmp-4	Norris et al., 2014;Norris, Gracida and Calarco 2017
WBGene00012458	ash-2	Norris, Gracida and Calarco 2017
WBGene00012463	nadk-2	Norris et al., 2014
WBGene00012471	Y17G7B.20	Tan and Fraser, 2017
WBGene00012584	ceh-100	Norris et al., 2014
WBGene00012641	epg-6	Norris et al., 2014
WBGene00012674	bed-1	Norris et al., 2014
WBGene00012715	snpc-1.2	Norris et al., 2014
WBGene00012719	Y39E4B.10	Norris et al., 2014;Norris, Gracida and Calarco 2017
WBGene00012722	Y39G8B.1	Norris, Gracida and Calarco 2017
WBGene00012734	wac-1.1	Norris, Gracida and Calarco 2017
WBGene00012754	Y41C4A.7	Norris et al., 2014
WBGene00012814	Y43F8B.3	Norris et al., 2014;Norris, Gracida and Calarco 2017
WBGene00012868	tbc-9	Norris et al., 2014
WBGene00012869	Y45F10A.7	Norris et al., 2014
WBGene00012906	Y46G5A.15	Tan and Fraser, 2017
WBGene00012972	rsa-2	Norris et al., 2014
WBGene00012973	spat-2	Norris, Gracida and Calarco 2017
WBGene00013038	ani-1	Norris et al., 2014
WBGene00013052	scrm-7	Norris et al., 2014
WBGene00013093	cup-14	Norris et al., 2014
WBGene00013122	impt-1	Norris et al., 2014
WBGene00013159	Y53F4B.12	Norris et al., 2014
WBGene00013198	Y54E5A.2	Norris et al., 2014
WBGene00013247	Y57A10A.2	Norris et al., 2014
WBGene00013252	Y57A10A.7	Norris et al., 2014
WBGene00013307	Y57G11C.9	Norris, Gracida and Calarco 2017
WBGene00013331	Y57G11C.42	Norris, Gracida and Calarco 2017
WBGene00013364	Y60A3A.16	Norris et al., 2014
WBGene00013379	Y62E10A.13	Norris et al., 2014
WBGene00013416	Y64G10A.7	Norris et al., 2014;Tan and Fraser, 2017;Norris, Gracida and Calarco 2017
WBGene00013465	Y67H2A.10	Norris et al., 2014
WBGene00013481	Y69H2.3	Norris, Gracida and Calarco 2017;Barberan-Soler et al., 2011
WBGene00013482	Y69H2.7	Norris et al., 2014
WBGene00013499	Y70G10A.3	Norris et al., 2014
WBGene00013543	Y75B8A.6	Tan and Fraser, 2017
WBGene00013552	gmn-1	Norris et al., 2014
WBGene00013562	Y75B8A.32	Tan and Fraser, 2017
WBGene00013580	Y79H2A.3	Tan and Fraser, 2017
WBGene00013666	Y105E8A.1	Norris et al., 2014;Tan and Fraser, 2017
WBGene00013682	Y105E8A.25	Norris et al., 2014
WBGene00013805	bca-2	Tan and Fraser, 2017;Barberan-Soler et al., 2011
WBGene00013878	atfs-1	Norris et al., 2014
WBGene00013895	ZC434.9	Norris et al., 2014;Tan and Fraser, 2017;Norris, Gracida and Calarco 2017
WBGene00013921	best-22	Norris et al., 2014;Barberan-Soler et al., 2011
WBGene00013934	ZK131.11	Norris et al., 2014
WBGene00013994	ZK524.4	Norris et al., 2014
WBGene00014015	panl-3	Norris, Gracida and Calarco 2017
WBGene00014051	spv-1	Tan and Fraser, 2017;Norris, Gracida and Calarco 2017
WBGene00014065	ZK673.11	Tan and Fraser, 2017
WBGene00014075	dhhc-4	Norris et al., 2014
WBGene00014157	ZK930.7	Norris et al., 2014
WBGene00014171	nep-26	Norris et al., 2014
WBGene00014261	shk-1	Norris et al., 2014
WBGene00014666	C05D12.3	Barberan-Soler et al., 2011
WBGene00014669	zipt-2.1	Norris et al., 2014;Barberan-Soler et al., 2011
WBGene00014821	R10E8.7	Tan and Fraser, 2017
WBGene00015002	B0034.1	Norris, Gracida and Calarco 2017
WBGene00015007	ain-2	Norris et al., 2014
WBGene00015038	nstp-6	Norris et al., 2014
WBGene00015061	cpna-2	Norris et al., 2014
WBGene00015131	B0303.11	Norris et al., 2014;Norris, Gracida and Calarco 2017
WBGene00015145	arle-14	Norris et al., 2014
WBGene00015155	B0353.1	Norris et al., 2014
WBGene00015159	psd-1	Norris et al., 2014
WBGene00015207	luc-7L	Barberan-Soler et al., 2011
WBGene00015235	cdc-26	Barberan-Soler et al., 2011
WBGene00015237	B0511.12	Norris et al., 2014
WBGene00015287	osta-1	Norris et al., 2014
WBGene00015303	rga-6	Norris et al., 2014
WBGene00015410	tbc-6	Norris et al., 2014
WBGene00015450	C04F5.8	Norris, Gracida and Calarco 2017
WBGene00015509	C06A6.4	Norris, Gracida and Calarco 2017;Barberan-Soler et al., 2011
WBGene00015512	mthf-1	Barberan-Soler et al., 2011
WBGene00015540	sams-4	Norris et al., 2014
WBGene00015558	C06G4.4	Norris et al., 2014
WBGene00015650	pkg-2	Norris et al., 2014;Barberan-Soler et al., 2011
WBGene00015686	C10G11.6	Norris et al., 2014
WBGene00015794	C15F1.1	Norris et al., 2014
WBGene00015894	acdh-2	Norris et al., 2014
WBGene00015966	NA	Tan and Fraser, 2017
WBGene00015968	C18C4.7	Norris, Gracida and Calarco 2017;Barberan-Soler et al., 2011
WBGene00016006	fln-2	Norris et al., 2014;Tan and Fraser, 2017;Norris, Gracida and Calarco 2017
WBGene00016018	C23H3.2	Norris, Gracida and Calarco 2017
WBGene00016020	sptl-1	Norris et al., 2014
WBGene00016027	C23H5.8	Norris et al., 2014
WBGene00016062	C24G6.8	Norris et al., 2014
WBGene00016074	dnsn-1	Norris et al., 2014
WBGene00016108	C25G6.3	Norris et al., 2014
WBGene00016143	eri-9	Norris et al., 2014;Norris, Gracida and Calarco 2017
WBGene00016162	crh-2	Norris et al., 2014
WBGene00016169	C27F2.7	Norris et al., 2014
WBGene00016184	glb-9	Norris et al., 2014
WBGene00016200	dpff-1	Norris, Gracida and Calarco 2017
WBGene00016219	pals-24	Tan and Fraser, 2017
WBGene00016277	C30G12.6	Norris et al., 2014
WBGene00016291	oops-1	Norris et al., 2014
WBGene00016292	tbc-7	Norris et al., 2014
WBGene00016354	rig-6	Norris et al., 2014
WBGene00016360	C33G8.2	Norris, Gracida and Calarco 2017
WBGene00016384	cdgs-1	Barberan-Soler et al., 2011
WBGene00016394	C34B2.9	Norris et al., 2014
WBGene00016407	unk-1	Norris et al., 2014
WBGene00016409	sumv-1	Norris et al., 2014
WBGene00016415	ampd-1	Norris et al., 2014
WBGene00016561	eri-6	Tan and Fraser, 2017
WBGene00016570	gnrr-4	Norris et al., 2014
WBGene00016581	C42C1.3	Norris et al., 2014
WBGene00016603	met-1	Norris et al., 2014;Tan and Fraser, 2017
WBGene00016650	ubr-4	Norris et al., 2014
WBGene00016732	phat-1	Norris, Gracida and Calarco 2017
WBGene00016792	C49H3.6	Norris, Gracida and Calarco 2017
WBGene00016811	luc-7L3	Norris et al., 2014
WBGene00016884	C52E2.5	Norris et al., 2014
WBGene00016894	C53B7.3	Tan and Fraser, 2017
WBGene00016905	ztf-3	Tan and Fraser, 2017
WBGene00017025	D1037.1	Norris et al., 2014
WBGene00017028	dex-1	Norris et al., 2014;Norris, Gracida and Calarco 2017
WBGene00017053	D2024.5	Barberan-Soler et al., 2011
WBGene00017063	mctp-1	Norris et al., 2014
WBGene00017157	tyra-2	Norris et al., 2014;Tan and Fraser, 2017
WBGene00017158	hpo-10	Norris et al., 2014
WBGene00017217	F07F6.4	Norris, Gracida and Calarco 2017
WBGene00017349	farl-11	Norris et al., 2014
WBGene00017398	slc-17.6	Barberan-Soler et al., 2011
WBGene00017438	F13H8.5	Norris et al., 2014;Norris, Gracida and Calarco 2017
WBGene00017452	bath-29	Norris et al., 2014
WBGene00017483	lgc-22	Tan and Fraser, 2017;Norris, Gracida and Calarco 2017
WBGene00017618	F20A1.6	Norris et al., 2014
WBGene00017730	F22H10.6	Norris et al., 2014
WBGene00017758	F23H11.2	Norris et al., 2014
WBGene00017765	gcst-1	Norris et al., 2014
WBGene00017773	dct-6	Barberan-Soler et al., 2011
WBGene00017775	F25B5.3	Norris et al., 2014;Norris, Gracida and Calarco 2017;Barberan-Soler et al., 2011
WBGene00017778	nono-1	Norris et al., 2014
WBGene00017798	slc-17.8	Norris et al., 2014
WBGene00017800	F25G6.9	Norris et al., 2014
WBGene00017817	F26B1.5	Norris et al., 2014
WBGene00017834	F26F12.3	Norris, Gracida and Calarco 2017
WBGene00017852	F27C1.2	Norris et al., 2014
WBGene00017902	F28E10.4	Norris et al., 2014
WBGene00017904	lim-8	Norris et al., 2014;Barberan-Soler et al., 2011
WBGene00017920	jmjd-1.2	Norris et al., 2014;Barberan-Soler et al., 2011
WBGene00017968	skpo-3	Norris et al., 2014;Tan and Fraser, 2017;Norris, Gracida and Calarco 2017
WBGene00017992	F32E10.5	Norris et al., 2014
WBGene00018144	F37C4.4	Barberan-Soler et al., 2011
WBGene00018217	F40A3.2	Norris et al., 2014
WBGene00018222	F40A3.7	Norris et al., 2014
WBGene00018226	F40B5.2	Tan and Fraser, 2017
WBGene00018285	smk-1	Norris et al., 2014
WBGene00018317	F41H10.4	Norris et al., 2014
WBGene00018319	hda-6	Norris et al., 2014
WBGene00018364	dagl-2	Barberan-Soler et al., 2011
WBGene00018371	ess-2	Norris et al., 2014
WBGene00018373	F43B10.1	Norris et al., 2014
WBGene00018423	F44E2.10	Norris, Gracida and Calarco 2017
WBGene00018468	cla-1	Norris et al., 2014
WBGene00018482	F45F2.10	Norris et al., 2014;Norris, Gracida and Calarco 2017
WBGene00018492	hpo-26	Norris et al., 2014
WBGene00018512	trpp-8	Norris, Gracida and Calarco 2017
WBGene00018533	F47B7.2	Norris et al., 2014
WBGene00018540	btb-21	Norris et al., 2014
WBGene00018569	F47F2.1	Norris et al., 2014
WBGene00018572	lin-42	Norris et al., 2014;Norris, Gracida and Calarco 2017
WBGene00018607	F48E3.8	Norris et al., 2014
WBGene00018613	skpt-1	Norris et al., 2014
WBGene00018636	oef-1	Norris et al., 2014
WBGene00018681	denn-4	Norris, Gracida and Calarco 2017
WBGene00018728	frpr-8	Tan and Fraser, 2017
WBGene00018734	F53A10.2	Norris et al., 2014
WBGene00018756	plpp-1.1	Norris et al., 2014;Norris, Gracida and Calarco 2017
WBGene00018837	F54G2.1	Norris et al., 2014;Tan and Fraser, 2017
WBGene00018860	vpat-1	Norris, Gracida and Calarco 2017
WBGene00018864	F55A12.5	Norris et al., 2014;Norris, Gracida and Calarco 2017
WBGene00018869	rfip-1	Barberan-Soler et al., 2011
WBGene00018874	tag-234	Norris et al., 2014
WBGene00018953	F56C9.10	Norris, Gracida and Calarco 2017
WBGene00018957	F56C11.5	Norris, Gracida and Calarco 2017
WBGene00019008	pdxk-1	Norris et al., 2014
WBGene00019115	nhr-195	Tan and Fraser, 2017
WBGene00019120	npl-4.1	Norris et al., 2014
WBGene00019122	F59E12.6	Norris et al., 2014
WBGene00019128	F59G1.4	Norris et al., 2014
WBGene00019129	F59G1.8	Norris et al., 2014
WBGene00019157	H05C05.1	Norris et al., 2014
WBGene00019166	tat-2	Norris et al., 2014
WBGene00019170	H06I04.6	Norris et al., 2014
WBGene00019188	H11E01.3	Norris et al., 2014
WBGene00019199	H14E04.2	Barberan-Soler et al., 2011
WBGene00019204	H14N18.4	Norris et al., 2014
WBGene00019218	madf-3	Norris et al., 2014
WBGene00019237	wdr-62	Norris et al., 2014
WBGene00019257	dhhc-13	Norris et al., 2014
WBGene00019282	mps-2	Norris, Gracida and Calarco 2017
WBGene00019294	K02A6.3	Tan and Fraser, 2017
WBGene00019352	K03A1.4	Norris et al., 2014
WBGene00019396	K04F10.3	Norris et al., 2014
WBGene00019428	dgk-5	Norris et al., 2014
WBGene00019435	K06A9.1	Norris et al., 2014
WBGene00019493	catp-5	Norris et al., 2014
WBGene00019537	K08D12.3	Norris et al., 2014
WBGene00019612	gpcp-1	Norris et al., 2014
WBGene00019697	M01B12.4	Barberan-Soler et al., 2011
WBGene00019713	pqn-52	Barberan-Soler et al., 2011
WBGene00019762	M03F8.3	Norris et al., 2014
WBGene00019766	M4.1	Norris et al., 2014;Norris, Gracida and Calarco 2017
WBGene00019781	M60.6	Norris et al., 2014
WBGene00019785	M70.3	Norris et al., 2014
WBGene00019831	R02F2.1	Norris et al., 2014
WBGene00019904	twk-49	Norris et al., 2014
WBGene00019913	R06B10.2	Norris et al., 2014
WBGene00019955	R08C7.12	Norris et al., 2014
WBGene00019975	flp-34	Norris et al., 2014
WBGene00020107	R151.2	Norris et al., 2014
WBGene00020131	gcy-28	Norris, Gracida and Calarco 2017
WBGene00020184	uba-5	Norris et al., 2014
WBGene00020190	guk-1	Norris et al., 2014
WBGene00020207	T04B8.5	Norris, Gracida and Calarco 2017
WBGene00020209	T04C9.1	Tan and Fraser, 2017
WBGene00020251	camt-1	Norris et al., 2014
WBGene00020265	fbxa-196	Norris et al., 2014
WBGene00020360	math-41	Norris et al., 2014
WBGene00020467	T12F5.2	Norris et al., 2014
WBGene00020554	T19A5.3	Norris et al., 2014;Tan and Fraser, 2017;Barberan-Soler et al., 2011
WBGene00020576	T19D12.1	Norris, Gracida and Calarco 2017
WBGene00020732	T23E7.2	Norris et al., 2014;Norris, Gracida and Calarco 2017
WBGene00020774	T24E12.5	Tan and Fraser, 2017
WBGene00020786	T25B2.2	Norris et al., 2014;Norris, Gracida and Calarco 2017
WBGene00020799	T25D10.1	Norris et al., 2014
WBGene00020867	shc-2	Norris et al., 2014
WBGene00020884	T28B4.1	Norris et al., 2014
WBGene00020921	W01C8.5	Norris et al., 2014
WBGene00020936	hrpf-1	Barberan-Soler et al., 2011
WBGene00021036	W05F2.4	Norris, Gracida and Calarco 2017
WBGene00021047	zfp-3	Norris et al., 2014
WBGene00021078	unc-132	Norris et al., 2014
WBGene00021191	Y14H12B.1	Norris et al., 2014
WBGene00021294	Y25C1A.7	Norris et al., 2014
WBGene00021362	fmil-1	Tan and Fraser, 2017
WBGene00021370	nape-2	Norris et al., 2014
WBGene00021443	Y39A3CL.7	Norris et al., 2014
WBGene00021448	Y39D8A.1	Norris et al., 2014
WBGene00021460	zwl-1	Norris et al., 2014
WBGene00021465	ekl-7	Norris et al., 2014
WBGene00021497	Y40C5A.4	Barberan-Soler et al., 2011
WBGene00021529	Y41G9A.5	Norris et al., 2014
WBGene00021597	spsb-1	Norris et al., 2014
WBGene00021626	rft-2	Tan and Fraser, 2017
WBGene00021637	Y47G6A.7	Norris et al., 2014
WBGene00021641	Y47G6A.15	Norris et al., 2014
WBGene00021661	mbtr-1	Norris et al., 2014
WBGene00021714	cyh-1	Norris, Gracida and Calarco 2017
WBGene00021732	Y49G5B.1	Norris et al., 2014
WBGene00021740	Y50D4B.1	Norris et al., 2014
WBGene00021791	Y51H7C.13	Norris et al., 2014;Norris, Gracida and Calarco 2017
WBGene00021793	Y52D5A.2	Norris et al., 2014
WBGene00021815	Y53G8AR.8	Norris et al., 2014
WBGene00021906	Y55B1AR.2	Tan and Fraser, 2017
WBGene00021914	magu-1	Norris et al., 2014
WBGene00021921	rbm-39	Barberan-Soler et al., 2011
WBGene00021948	kvs-5	Tan and Fraser, 2017;Norris, Gracida and Calarco 2017
WBGene00021986	Y59C2A.3	Barberan-Soler et al., 2011
WBGene00022014	Y61A9LA.1	Norris et al., 2014
WBGene00022015	Y61A9LA.3	Norris et al., 2014
WBGene00022026	Y65B4A.2	Norris et al., 2014
WBGene00022037	acs-13	Norris et al., 2014
WBGene00022074	Y69A2AR.1	Norris et al., 2014;Norris, Gracida and Calarco 2017
WBGene00022166	Y71H2AM.1	Tan and Fraser, 2017
WBGene00022180	Y71H2AM.15	Norris et al., 2014;Norris, Gracida and Calarco 2017
WBGene00022199	pfk-1.1	Barberan-Soler et al., 2011
WBGene00022230	Y73B6A.3	Norris et al., 2014
WBGene00022270	Y73E7A.3	Norris, Gracida and Calarco 2017
WBGene00022391	prhg-1	Norris et al., 2014
WBGene00022397	Y97E10AR.2	Barberan-Soler et al., 2011
WBGene00022473	bet-1	Norris et al., 2014;Norris, Gracida and Calarco 2017
WBGene00022500	lfi-1	Tan and Fraser, 2017;Norris, Gracida and Calarco 2017
WBGene00022505	ZC21.3	Norris et al., 2014;Norris, Gracida and Calarco 2017
WBGene00022527	ZC132.9	Tan and Fraser, 2017
WBGene00022545	ZC196.1	Tan and Fraser, 2017
WBGene00022673	ZK177.8	Norris et al., 2014
WBGene00022679	ZK180.5	Norris et al., 2014
WBGene00022681	ZK185.1	Norris et al., 2014
WBGene00022717	hipr-1	Tan and Fraser, 2017;Barberan-Soler et al., 2011
WBGene00022718	ZK370.4	Tan and Fraser, 2017
WBGene00022735	ZK418.6	Norris et al., 2014
WBGene00022737	tofu-7	Norris et al., 2014
WBGene00022800	ZK688.5	Norris, Gracida and Calarco 2017
WBGene00022816	fbn-1	Norris et al., 2014
WBGene00022850	ZK1127.3	Norris et al., 2014
WBGene00022855	tcer-1	Norris et al., 2014;Tan and Fraser, 2017;Barberan-Soler et al., 2011
WBGene00043051	C29E4.13	Norris et al., 2014
WBGene00044070	set-18	Barberan-Soler et al., 2011
WBGene00044073	tag-244	Norris et al., 2014
WBGene00044079	tag-241	Norris et al., 2014;Norris, Gracida and Calarco 2017
WBGene00044169	C06C3.10	Norris et al., 2014
WBGene00044188	F28F8.9	Norris et al., 2014
WBGene00044401	Y55B1BR.6	Norris et al., 2014;Norris, Gracida and Calarco 2017
WBGene00044404	NA	Tan and Fraser, 2017
WBGene00044544	F26F12.8	Norris et al., 2014
WBGene00044574	F23G4.1	Norris et al., 2014
WBGene00044689	arid-1	Norris, Gracida and Calarco 2017
WBGene00044898	let-383	Tan and Fraser, 2017
WBGene00045063	Y37A1A.4	Norris et al., 2014
WBGene00045434	Y95D11A.3	Norris, Gracida and Calarco 2017
WBGene00045480	F14F3.5	Tan and Fraser, 2017
WBGene00194680	Y17D7C.6	Tan and Fraser, 2017
WBGene00219425	Y54G2A.73	Norris, Gracida and Calarco 2017
