## Supplemental Table 4: sequence comparisons for "Alternative splicing across the *C. elegans* nervous system"

### Sheet: Sheet1
event_type	feature	metric	p-value	adjusted p-value	median in dAS events	median in non-dAS events	significance level
A3	intron	length	0.215609	1	78	88
A3	intron	gc	0.0143938	0.906807	29.6875	30.8836
A3	intron	conservation	0.643193	1	0.360833	0.382968
A3	overhang	length	0.0137095	0.877409	8	9
A3	overhang	gc	0.660687	1	33.3333	37.5
A3	overhang	conservation	0.643193	1	0.360833	0.382968
A5	intron	length	0.029364	1	203	141
A5	intron	gc	0.504892	1	30.5687	30.0847
A5	intron	conservation	0.594004	1	0.387038	0.405811
A5	overhang	length	0.0589225	1	24	21
A5	overhang	gc	0.047486	1	43.5484	41.4634
A5	overhang	conservation	0.118179	1
AF	distal_exon	length	1.63652e-07	1.14556e-05	124	100	***
AF	distal_exon	gc	0.00736471	0.478706	44.1236	42.8571
AF	distal_exon	conservation	0.288838	1	0.90543	0.89986
AF	distal_intron	length	6.80499e-14	4.83154e-12	4468	3340	***
AF	distal_intron	gc	0.00593873	0.397895	34.2134	34.7382
AF	distal_intron	conservation	0.000512851	0.0348738	0.407397	0.45641	*
AF	proximal_exon	length	1.15279e-14	8.3001e-13	166	111.5	***
AF	proximal_exon	gc	0.0541041	1	41.8605	41.0555
AF	proximal_exon	conservation	0.198815	1	0.822531	0.805127
AF	proximal_intron	length	0.119165	1	757	687
AF	proximal_intron	gc	0.0198575	1	32.2834	32.8458
AF	proximal_intron	conservation	0.0178742	1	0.412756	0.443172
AL	distal_exon	length	0.0561549	1	355	298.5
AL	distal_exon	gc	0.0899691	1	36.0399	37.4733
AL	distal_exon	conservation	0.383413	1	0.620652	0.630642
AL	distal_intron	length	0.674446	1	1347	1335.5
AL	distal_intron	gc	0.450621	1	34.7863	34.8031
AL	distal_intron	conservation	0.508268	1	0.465893	0.514753
AL	proximal_exon	length	0.692328	1	207	198
AL	proximal_exon	gc	0.250125	1	37.5	38.1657
AL	proximal_exon	conservation	0.0611136	1	0.806566	0.672066
AL	proximal_intron	length	0.352321	1	374	508.5
AL	proximal_intron	gc	0.685973	1	33.7017	33.9347
AL	proximal_intron	conservation	0.657735	1	0.412728	0.451874
MX	first_downstream_intron	length	0.453101	1	917	678.5
MX	first_downstream_intron	gc	0.16119	1	36.3779	37.5167
MX	first_downstream_intron	conservation	0.133482	1	0.569269	0.636346
MX	first_exon	length	0.390304	1	128.5	135
MX	first_exon	gc	0.603199	1	47.1474	46.9697
MX	first_exon	conservation	0.917205	1	0.980966	0.993335
MX	first_upstream_intron	length	0.631863	1	180.5	210.5
MX	first_upstream_intron	gc	0.721037	1	32.5135	32.4344
MX	first_upstream_intron	conservation	0.197699	1	0.500531	0.418637
MX	second_downstream_intron	length	0.494923	1	282.5	226
MX	second_downstream_intron	gc	0.945945	1	31.3362	31.9986
MX	second_downstream_intron	conservation	0.817699	1	0.482644	0.505212
MX	second_exon	length	0.408018	1	121.5	131
MX	second_exon	gc	0.347118	1	48.3501	47.7273
MX	second_exon	conservation	0.615863	1	0.992891	0.99103
MX	second_upstream_intron	length	0.978365	1	836.5	908
MX	second_upstream_intron	gc	0.149361	1	36.8083	37.4275
MX	second_upstream_intron	conservation	0.220633	1	0.537273	0.604487
RI	downstream_exon	length	0.0191003	1	164.5	138
RI	downstream_exon	gc	0.0725591	1	44.3996	43.1871
RI	downstream_exon	conservation	0.00709742	0.46843	0.941165	0.887735
RI	intron	length	0.190148	1	100.5	68
RI	intron	gc	0.640217	1	32.0534	31.9149
RI	intron	conservation	0.748016	1		0.48524
RI	upstream_exon	length	0.330749	1	149	137
RI	upstream_exon	gc	0.52485	1	42.4791	43.2749
RI	upstream_exon	conservation	0.252564	1	0.904841	0.895811
SE	downstream_intron	length	0.607884	1	268	274
SE	downstream_intron	gc	0.702186	1	31.8995	31.7259
SE	downstream_intron	conservation	0.420274	1	0.449512	0.428232
SE	exon	length	1.01277e-06	6.98813e-05	80	114	***
SE	exon	gc	0.13528	1	45.4545	45.993
SE	exon	conservation	0.0371375	1	0.978972	0.976149
SE	upstream_intron	length	0.235456	1	285	264
SE	upstream_intron	gc	0.0173425	1	30.9315	31.7184
SE	upstream_intron	conservation	0.29641	1	0.424411	0.457123
