## Supplemental Table 5: putative SF for "Alternative splicing across the *C. elegans* nervous system"

### Sheet: table_S5_putative_SF
gene_id	gene	other_names	family	family-ortholog
WBGene00006807	unc-75		_	CELF3-6/BRUNOL
WBGene00013347	nova-1		_	NOVA
WBGene00020936	hrpf-1		hnRNP	hnRNP F/H
WBGene00022253	hrpf-2	Y73B6BL.33	hnRNP	hnRNP F/H
WBGene00001999	hrp-1	hrpa-1	hnRNP	hnRNP A1
WBGene00006367	sym-2		hnRNP	hnRNP F/H
WBGene00004207	ptb-1		hnRNP	hnRNP PTB
WBGene00001368	exc-7		_	HuC/D/ELAV
WBGene00004705	rsp-8		SR	TRA2B
WBGene00011279	asd-1		_	RBFOX
WBGene00001484	fox-1		_	RBFOX
WBGene00001340	etr-1		_	CELF1-2/BRUNOL
WBGene00003172	mec-8		RRM	RBPMS
WBGene00013808	sfa-1		_	SF1
WBGene00004980	spk-1		SR	SR-kinase
WBGene00019347	mbl-1		_	MUSCLEBLIND
WBGene00045383	sup-46		hnRNP	hnRNP M
WBGene00006321	sup-12		RRM	RBM24
WBGene00003423	msi-1		_	Musahi
WBGene00007396	rnp-9	tiar-3	RRM	TIAL1
WBGene00013307	Y57G11C.9		RRM	SRRM2 or periphilin
WBGene00016173	fust-1		hnRNP	FUS
WBGene00004895	smu-1		snRNP	U2 SMU1/fSAP57
WBGene00004896	smu-2		snRNP	U2 IK/RED
WBGene00004699	rsp-2		SR	SRSF6
WBGene00004702	rsp-5	srp-3	SR	SRSF
WBGene00004703	rsp-6	srp-1	SR	SRSF3/7
WBGene00003085	ccar-1		_	CCAR1
WBGene00006697	uaf-1		snRNP	U2AF2
WBGene00009671	mfap-1		snRNP	U2AF MFAP1
WBGene00004389	rnp-6		RRM	RRM or PUF60
WBGene00003978	pes-4		_	PCBP
WBGene00006423	asd-2		STAR	STAR
WBGene00002000	hrp-2	hrpr-1	hnRNP	hnRNP Q
WBGene00004700	rsp-3	CeSF2/ASF	SR	SF2/ASF
WBGene00021921	rbm-39	Y55F3AM.3	other	RBM39/CAPER (U2AF65)
WBGene00004706	rsr-1	CeSRm160	SR	SRm160
WBGene00017929	grld-1		RRM	RBM15 Spen
WBGene00004914	snr-1		snRNP	SNRPD3 U7
WBGene00004915	snr-2		snRNP	SNRPB
WBGene00004916	snr-3		snRNP	SNRD1
WBGene00004917	snr-4		snRNP	SNRD2
WBGene00004918	snr-5		snRNP	SNRPF
WBGene00004919	snr-6		snRNP	SNRPE
WBGene00004920	snr-7		snRNP	SNRPG
WBGene00011035	snrp-27		snRNP	snRNP U4/U6.U5 subunit 27
WBGene00001808	lsm-2	gut-2	_	Sm
WBGene00003078	lsm-4		_	Sm
WBGene00006359	swp-1		_	SFSWAP
WBGene00013128	dxbp-1	dox-1	_	KIN17
WBGene00008034	prcc-1		_	PRCC
WBGene00014218	prp-40		snRNP	U1 snRNP
WBGene00004188	prp-21		snRNP	U2 snRNP
WBGene00004704	rsp-7		SR	SREK1 SRSF11
WBGene00012896	snrp-200		snRNP
WBGene00013293	Y57G11A.5
WBGene00018371	ess-2
WBGene00014018	ZK632.11
WBGene00021332	Y34D9A.7
WBGene00017162	ddx-23
WBGene00022056	ddx-35
WBGene00009320	prp-18
WBGene00235102	dib-1
WBGene00003082	lsm-8
WBGene00019762	syf-3
WBGene00021877	Y54G2A.12
WBGene00004385	rnp-2
WBGene00021004	sftb-2
WBGene00022029	Y65B4A.6
WBGene00015233	B0511.7
WBGene00019245	sacy-1
WBGene00001258	emb-4
WBGene00006493	ivns-1
WBGene00007412	stip-1
WBGene00011758	prp-9
WBGene00004887	smn-1
WBGene00003077	lsm-3
WBGene00019323	teg-4
WBGene00018625	prp-17
WBGene00003080	lsm-6
WBGene00008586	snrp-40.1
WBGene00011109	gpch-1
WBGene00013343	prp-6
WBGene00003079	lsm-5
WBGene00015974	snrp-40.2
WBGene00000892	cyn-16
WBGene00017816	hrpk-1
WBGene00018014	wdr-83
WBGene00010629	sluh-7
WBGene00016601	acin-1
WBGene00000854	cux-7
WBGene00014177	frg-1
WBGene00009966	isy-1
WBGene00003393	mog-5
WBGene00010844	prp-3
WBGene00019711	ctnb-1
WBGene00017605	snu-66
WBGene00004806	skp-1
WBGene00012230	cacn-1
WBGene00019402	syf-2
WBGene00008386	cdc-5L
WBGene00017280	usp-39
WBGene00007400	bud-31
WBGene00004390	rnp-7
WBGene00011605	sftb-1
WBGene00016837	syf-1
WBGene00012769	hrpu-1
WBGene00004386	rnp-3
WBGene00010061	F54E12.2
WBGene00004186	prpf-4
WBGene00003389	mog-1
WBGene00003081	lsm-7
WBGene00011722	rbm-22
WBGene00004388	rnp-5
WBGene00011687	cwc-15
WBGene00020346	rbm-5
WBGene00004891	smr-1
WBGene00001166	eftu-2
WBGene00004886	smi-1
WBGene00012245	rbm-25
WBGene00004701	rsp-4
WBGene00006481	plrg-1
WBGene00017004	nrd-1
WBGene00020423	prp-19
WBGene00017238	snrp-3	F08B4.7
WBGene00021901	rbm-42
WBGene00003123	mag-1
WBGene00020441	bcas-2
WBGene00018007	F33D11.10
WBGene00003390	mog-2
WBGene00004387	rnp-4
WBGene00020742	T23H2.3
WBGene00010233	rbm-17
WBGene00007972	prp-4
WBGene00010896	snu-13
WBGene00001840	hel-1
WBGene00003392	mog-4
WBGene00004723	sap-49
WBGene00006698	uaf-2
WBGene00004698	rsp-1
WBGene00019095	F59A7.8
WBGene00002957	let-858
WBGene00007625	C16C10.4
WBGene00011043	rbm-28
WBGene00008683	repo-1
WBGene00007135	cdk-12			Other Known motifs
WBGene00007195	thoc-7			Other no Known motifs
WBGene00015581	sap-140			Others: RRM-containing proteins
WBGene00015813	thoc-2			Other no Known motifs
WBGene00016808	sftb-6			U2 snRNP specific proteins
WBGene00016811	luc-7L3			Other Known motifs
WBGene00008362	cfim-2			Others: RRM-containing proteins
WBGene00017085	E01A2.2			Other no Known motifs
WBGene00003903	pab-2			Other reported splicing factors/SAPs
WBGene00000121	aly-2			Spliced mRNP/EJC proteins
WBGene00009141	ncbp-2			Non-snRNP assembly proteins
WBGene00009341	thoc-3			Other Known motifs
WBGene00018156	ncbp-1			Non-snRNP assembly proteins
WBGene00009672	F43G9.12			Other no Known motifs
WBGene00009668	cfim-1			Other Known motifs
WBGene00018776	ddx-46			Non-snRNP assembly proteins
WBGene00018967	ddx-15			Catalytic step II and late acting proteins
WBGene00010908	imph-1			Others: RRM-containing proteins
WBGene00011142	bud-13			Other no Known motifs
WBGene00004862	sma-9			Other no Known motifs
WBGene00004355	rha-1			Others: DExD box proteins
WBGene00003902	pab-1			Other reported splicing factors/SAPs
WBGene00022458	prp-31			U4/U6 snRNP specific proteins
WBGene00021311	thoc-5			Other no Known motifs
WBGene00006563	teg-1			U3 snRNP specific proteins
WBGene00004880	smg-2			Others: DExD box proteins
WBGene00006888	vbh-1			Others: DExD box proteins
WBGene00022855	tcer-1			Other reported splicing factors/SAPs
WBGene00014288	C47F8.9
WBGene00015205	moa-2
WBGene00004016	phf-5
WBGene00022025	cus-2
WBGene00022794	snu-23
WBGene00008380	prp-38
WBGene00011237	gkow-1
WBGene00010476	rnf-113
WBGene00003391	mog-3
WBGene00013434	Y66D12A.8
WBGene00016245	rbmx-2
WBGene00016323	pmlr-1
WBGene00003076	lsm-1
WBGene00008119	C46F11.4
WBGene00000890	sig-7
WBGene00007111	sart-3
WBGene00003834	nxf-1
WBGene00003835	nxf-2
WBGene00021938	Y55F3BR.1
WBGene00015143	rbm-26
WBGene00009289	exos-7
WBGene00022232	exos-2
WBGene00020172	thoc-1
WBGene00015156	cwf-19L2
WBGene00011051	pfs-2
WBGene00021748	Y50D4C.3
WBGene00002244	laf-1
WBGene00006307	suf-1
WBGene00022301	cpsf-1
WBGene00017313	cpsf-2
WBGene00013460	cpsf-3
WBGene00044329	cpsf-4
WBGene00007627	ccdc-55
WBGene00008877	rtcb-1
WBGene00022434	Y108G3AL.2
WBGene00018154	exos-9
WBGene00007201	exos-4.1
WBGene00000796	crn-3
WBGene00006964	xrn-2
WBGene00007534	fubl-1
WBGene00019692	fubl-4
WBGene00022738	fubl-2
WBGene00016489	fubl-3
WBGene00003904	pabp-2
WBGene00008639	F10B5.2
WBGene00020687	ruvb-2
WBGene00013160	cmtr-1
WBGene00022235	sqd-1
WBGene00016624	hrpl-1
WBGene00015207	luc-7L
WBGene00016653	ssb-1
WBGene00017534	cwf-19L1
WBGene00011580	ddx-19
WBGene00000937	dbr-1
WBGene00001595	gld-1
WBGene00011308	pnn-1
WBGene00015232	B0511.6
WBGene00001423	fib-1
WBGene00014250	ZK1307.9
WBGene00015943	tiar-1
WBGene00017797	symk-1
WBGene00021365	smgl-2
WBGene00011451	T04H1.5
WBGene00017768	prp-39
WBGene00012904	tiar-2
WBGene00022148	ddx-27
